# Functional annotation of a divergent genome using sequence and structure-based homology

**DOI:** 10.1101/2023.08.27.554996

**Authors:** Dennis Svedberg, Rahel R. Winiger, Alexandra Berg, Himanshu Sharma, Christian Tellgren-Roth, Bettina A. Debrunner-Vossbrinck, Charles R. Vossbrinck, Jonas Barandun

**Author notes:** Corresponding author (J.B.). These authors contributed equally to this work (Dennis Svedberg, Rahel R. Winiger, Alexandra Berg).

## Abstract

**Background:** Microsporidia are a large taxon of intracellular pathogens characterized by extraordinarily streamlined genomes with unusually high sequence divergence and many species-specific adaptations. These unique factors pose challenges for traditional genome annotation methods based on sequence homology. As a result, many of the microsporidian genomes sequenced to date contain numerous genes of unknown function. Recent innovations in rapid and accurate structure prediction and comparison, together with the growing amount of data in structural databases, provide new opportunities to assist in the functional annotation of newly sequenced genomes.

**Results:** In this study, we established a workflow that combines sequence and structure-based functional gene annotation approaches employing a ChimeraX plugin, allowing for visual inspection and manual curation. We employed this workflow on a high-quality telomere-to-telomere sequenced tetraploid genome of *Vairimorpha necatrix*. First, the 3080 predicted open reading frames, of which 89 % were confirmed with RNA sequencing data, were used as input. Next, ColabFold was used to create protein structure predictions, followed by a Foldseek search for structural matching to the PDB and AlphaFold databases. The subsequent manual curation, using sequence and structure-based hits, increased the accuracy and quality of the functional genome annotation compared to results using only traditional annotation tools. Our workflow resulted in a comprehensive description of the *V. necatrix* genome, along with a structural summary of the most prevalent protein groups, such as the ricin B lectin family. In addition, and to test our tool, we identified the functions of several previously uncharacterized *Encephalitozoon cuniculi* genes.

**Conclusion:** We provide a new functional annotation tool for divergent organisms and employ it on a newly sequenced, high-quality microsporidian genome to shed light on this uncharacterized intracellular pathogen of Lepidoptera. The addition of a structure-based annotation approach can serve as a valuable template for studying other microsporidian or similarly divergent species.
