## Supplementary Table 2 for "Functional annotation of a divergent genome using sequence and structure-based homology"

### Sheet: suppl_tbl_2_e_cuniculi_annotati
Protein	Structural annotation	UniProt (mixed ProtNLM / UniFire / manual)
Q8SWH7	Uncharacterized protein	UPF0329 protein ECU02_0050
Q8SW37	Mitochondrial import inner membrane translocase subunit Tim22	Uncharacterized protein
I7IV48	N/A	ECU09_1525 protein
A0A1T5PCZ5	N/A	ECU02_1495 protein
Q8STM9	Non-structural maintenance of chromosomes element 1-like	DUF4869 domain-containing protein
Q8STV3	Uncharacterized protein	DUF2439 domain-containing protein
Q8SVB4	Uncharacterized protein	DUF4220 domain-containing protein
Q8STZ0	Uncharacterized protein	UPF0328 protein ECU11_2110
Q8SUR6	Uncharacterized protein	DUF2357 domain-containing protein
Q8SWK6	N/A	Uncharacterized membrane protein ECU01_0910
Q8SUH8	N/A	UPF0328 protein ECU08_2080
I7IV45	N/A	ECU08_0655 protein
I7IV51	Sm domain-containing protein	ECU11_0635 protein
Q8SU04	PQ-loop repeat domain-containing protein	Uncharacterized protein
Q8STL0	N/A	Uncharacterized protein ECU09_1880
Q8SQI8	NAP/SET family protein	Uncharacterized protein ECU01_0210/ECU01_1400
Q8SVB9	Monopolin complex subunit CSM1	DUF5094 domain-containing protein
Q8STY0	Uncharacterized protein	Uncharacterized protein
Q8STU3	N/A	Uncharacterized protein
Q8ST65	N/A	UPF0328 protein ECU05_1690/ECU11_0040
Q8SU11	Bromo domain-containing protein	DUF2935 domain-containing protein
I7IV50	N/A	ECU10_1465 protein
I7IV44	N/A	ECU08_0265 protein
Q8SUH9	N/A	UPF0329 protein ECU08_2070
Q8SWK7	N/A	Secreted protein
Q8SUR7	N/A	DUF4309 domain-containing protein
Q8SUK7	N/A	DUF1713 domain-containing protein
I7IV52	N/A	ECU11_1935 protein
I7IV46	N/A	ECU08_1805 protein
Q8STL3	SEP- & UXB domain-containing protein	Uncharacterized protein ECU09_1820
Q8ST67	N/A	UPF0328 protein ECU01_0090/ECU01_1520/ECU02_1550/ECU08_0020
Q8SVN9	N/A	UPF0328 protein ECU05_0050
Q8SV58	N/A	UPF0329 protein ECU06_1670
Q8SV64	N/A	UPF0329 protein ECU06_1610
Q8STW8	Enhancer of mRNA-decapping protein 3-like	DUF5096 domain-containing protein
Q8SVU2	Uncharacterized protein	DUF2764 family protein
I7IV47	N/A	ECU09_0595 protein
Q8SUS0	N/A	Uncharacterized membrane protein ECU08_0540
I7IV57	N/A	ECU05_1165 protein
Q8SUK2	Ricin B-type lectin domain-containing protein (RBLL-1)	DUF4362 domain-containing protein
I7IV43	N/A	ECU07_1007 protein
Q8SU02	N/A	Uncharacterized protein
Q8STM2	WD repeat containing protein	DUF2415 domain-containing protein
Q8ST89	N/A	UPF0329 protein ECU07_1860/ECU10_0040/ECU11_2100
P0CS98	N/A	UPF0328 protein ECU07_0040
P0CT01	N/A	UPF0329 protein ECU11_0080
I7L8N0	N/A	ECU11_0935 protein
Q8SVY5	Uncharacterized protein	UPF0329 protein ECU04_0110
Q8STV8	N/A	DUF2192 domain-containing protein
Q8SV60	N/A	UPF0328 protein ECU06_1650
Q8STX2	Downstream neighbour of Son-like protein	DUF3885 domain-containing protein
Q8SVM1	DNA directed RNA polymerase III subunit RPC5-like protein	DUF3591 domain-containing protein
Q8SVL5	Transcription initiation factor TFIID subunit	Uncharacterized protein ECU05_0510
P0CT00	N/A	UPF0329 protein ECU05_1650
P0CS99	N/A	UPF0328 protein ECU09_2030
Q8SUF4	Uncharacterized protein	DUF3108 domain-containing protein
I7IV42	Uncharacterized protein	ECU07_0355 protein
I7IV56	N/A	ECU05_0085 protein
Q8SWG2	N/A	Uncharacterized protein
Q8SUP9	N/A	Uncharacterized protein
Q8SUR1	N/A	Uncharacterized protein
Q8SW17	Uncharacterized protein	Uncharacterized protein ECU03_1200
I7IV40	N/A	ECU06_0435 protein
Q8STM1	N/A	DUF2428 domain-containing protein
Q8SVT1	N/A	Uncharacterized protein
Q8SVY6	N/A	UPF0328 protein ECU04_0100
P0CT02	N/A	UPF0328 protein ECU01_0050/ECU01_1560
I7L4M2	N/A	ECU05_1075 protein
Q8STX0	Uncharacterized protein	DUF659 domain-containing protein
Q8SV63	N/A	UPF0329 protein ECU06_1620
Q8SVM2	Uncharacterized protein	DUF2087 domain-containing protein
P0CT03	N/A	UPF0328 protein ECU07_0010
I7L8N2	N/A	ECU11_2032 protein
Q8SVT0	N/A	Uncharacterized membrane protein ECU04_1080
I7IV41	N/A	ECU06_1135 protein
Q8SWE9	N/A	Uncharacterized protein
Q8SWG1	Uncharacterized protein	DUF4345 domain-containing protein
Q8SWK2	N/A	Uncharacterized protein
Q8SUR2	Uncharacterized protein	DUF4899 domain-containing protein
I7JTZ8	N/A	ECU06_0185 protein
Q8SUU1	N/A	DUF4477 domain-containing protein
A0A1T5PD64	N/A	ECU05_0087 protein
A0A1T5PD70	N/A	ECU09_1255 protein
A0A1T5PD58	N/A	ECU01_1065 protein
Q8SUY2	N/A	Uncharacterized protein
I7KG00	N/A	ECU11_2035 protein
Q8SU73	TEX261 / Transmembrane adaptor Erv26-like	DUF1440 domain-containing protein
I7JU01	N/A	ECU07_0965 protein
I7JU15	N/A	ECU05_0785 protein
Q8STG4	N/A	UPF0328 protein ECU05_1660/ECU11_0070
I7L8I1	N/A	ECU04_1425 protein
I7L4J0	N/A	ECU09_1195 protein
I7KFX1	N/A	ECU06_0585 protein
I7L4F3	N/A	ECU04_1625 protein
Q8SVF2	N/A	UPF0328 protein ECU06_0100
Q8SVF3	N/A	UPF0329 protein ECU06_0090
I7L4G6	N/A	ECU06_1425 protein
I7L4H9	N/A	ECU08_0575 protein
Q8STR4	Uncharacterized protein	Uncharacterized protein
I7L4K5	N/A	ECU11_1755 protein
Q8STF1	N/A	UPF0328 protein ECU05_1640/ECU11_0090
I7L8H4	N/A	ECU04_0155 protein
Q8STJ2	N/A	Uncharacterized protein ECU05_1600/ECU11_0130
Q8STK6	N/A	Uncharacterized protein
I7JU00	N/A	ECU06_1405 protein
I7IV33	N/A	ECU01_1375 protein
Q8SW58	N/A	DUF4187 domain-containing protein
A0A1T5PD59	N/A	ECU06_0285 protein
A0A1T5PD71	N/A	ECU10_0805 protein
A0A1T5PD65	N/A	ECU04_0123 protein
Q8SW64	Zn-finger domain-containing protein	DUF4451 domain-containing protein
Q8SUT4	Nuclear cap-binding protein subunit	Uncharacterized protein ECU08_0270
I7JTZ9	N/A	ECU06_0605 protein
Q8SUU2	Repressor of RNA polymerase III transcription MAF1-like	Uncharacterized protein ECU07_1840
A0A1T5PD73	N/A	ECU09_1755 protein
A0A1T5PD67	N/A	ECU04_0152 protein
Q8SVQ8	WD-repeat containing protein	Uncharacterized LisH domain-containing protein ECU04_1490
I7JU02	N/A	ECU07_1805 protein
I7KFY6	N/A	ECU09_0275 protein
I7L4F0	N/A	ECU04_1357 protein
I7KFV8	N/A	ECU03_1175 protein
Q8STS3	N/A	DUF1754-domain-containing protein
Q8STF2	N/A	Uncharacterized protein ECU01_0040
Q8STK5	Protein YOP1	Uncharacterized membrane protein ECU09_1950
Q8STJ1	N/A	UPF0328 protein ECU07_1870/ECU10_0030
I7JU03	Small nuclear ribonucleoprotein-associated protein	ECU08_0545 protein
Q8SUY0	N/A	Uncharacterized protein
A0A1T5PD66	N/A	ECU07_1775 protein
A0A1T5PD72	N/A	ECU11_0185 protein
A0A1T5PD62	N/A	ECU05_1185 protein
I7IV34	N/A	ECU02_0705 protein
Q8STK1	N/A	UPF0328 protein ECU09_2010
I7JU07	Small nuclear RNA associated Sm-like protein	ECU10_0065 protein
I7KFY3	N/A	ECU08_1165 protein
Q8SVF4	N/A	UPF0329 protein ECU06_0080
Q8SVG1	N/A	Uncharacterized protein
Q8SVF5	N/A	UPF0328 protein ECU06_0070
I7L8Q0	Ubiquitin-like protein 5	ECU05_1495 protein
I7L4J7	N/A	ECU10_1155 protein
I7KFX6	DNAJ domain containing protein	ECU07_0865 protein
Q8SVJ6	N/A	Uncharacterized protein
Q8STR2	Uncharacterized protein	Uncharacterized protein
Q8STJ4	N/A	UPF0328 protein ECU06_0030/ECU06_1690/ECU11_0020
Q8SU48	U3 small nucleolar RNA-associated protein 14	Uncharacterized protein
A0A1T5PCR7	N/A	ECU03_0255 protein
Q8SUL4	N/A	Uncharacterized membrane protein ECU08_1550
Q8SUM0	N/A	Uncharacterized protein
I7IV35	N/A	ECU03_0377 protein
A0A1T5PD63	N/A	ECU04_1635 protein
Q8SW62	Uncharacterized protein	Uncharacterized protein
Q8SW76	Uncharacterized protein	UPF0328 protein ECU03_0110
A0A1T5PD77	N/A	ECU09_1665 protein
Q8SWA1	N/A	Uncharacterized protein
Q8SUY5	Uncharacterized protein	Uncharacterized protein ECU07_1120
Q8SUV8	N/A	Secreted protein
Q8SUY7	Ricin B-type domain-containing protein (PTP4)	Uncharacterized protein ECU07_1090
A0A1T5PD61	N/A	ECU05_1275 protein
A0A1T5PD75	N/A	ECU08_1445 protein
Q8SW74	N/A	UPF0328 protein ECU03_0130
I7IV37	N/A	ECU04_0715 protein
Q8SU62	Uncharacterized protein	DUF5727 domain-containing protein
I7JU04	Ribonuclease P protein component	ECU08_1225 protein
I7JU10	N/A	ECU11_1425 protein
Q8STG1	N/A	Uncharacterized protein ECU01_0030
I7KFX4	N/A	ECU06_1217 protein
Q8SVF7	N/A	UPF0329 protein ECU06_0050
Q8SV00	Tyrosyl-DNA phosphodiesterase 2	Uncharacterized protein ECU07_0920
I7L4G3	N/A	ECU06_0935 protein
Q8SV01	Kinase	DUF447 family protein
Q8SV15	Uncharacterized protein	DUF788 domain-containing protein
Q8SVF6	N/A	Secreted protein
Q8SVI9	Spore wall protein 25	Uncharacterized protein ECU05_1040
I7KFY1	N/A	ECU08_0495 protein
Q8SVJ5	N/A	Uncharacterized protein
Q8STR1	Uncharacterized protein	Uncharacterized protein
Q8STE8	N/A	UPF0329 protein ECU03_0030/ECU05_0040/ECU06_0010/ECU06_1710/ECU11_0010
I7L8J9	N/A	ECU07_1115 protein
I7L8I5	N/A	ECU06_0157 protein
I7L8H1	Uncharacterized protein	ECU03_1115 protein
I7JU11	N/A	ECU10_0085 protein (ECU11_2045 protein)
I7JU05	N/A	ECU09_0425 protein
I7IV36	N/A	ECU03_1535 protein
Q8SW75	N/A	Uncharacterized protein ECU03_0120
A0A1T5PD74	N/A	ECU09_0465 protein
A0A1T5PD60	N/A	ECU04_1622 protein
A0A1T5PD86	N/A	ECU11_1175 protein
Q8SW93	Ribosome biogenesis protein TSR1	DUF663 domain-containing protein
I7JTZ1	N/A	ECU01_0555 protein
Q8SW78	Uncharacterized protein	UPF0329 protein ECU03_0090
Q8SU91	N/A	UPF0329 protein ECU10_1860
I7KG09	N/A	ECU05_0465 protein
Q8SUN2	SMK-1 domain-containing protein	Uncharacterized protein ECU08_1280
Q8SU46	DNA topoisomerase 2-associated protein PAT1	DUF2384 domain-containing protein
Q8SVP6	Uncharacterized protein	Uncharacterized membrane protein ECU04_1630
I7JU08	DNA-directed RNA polymerases I, II, and III subunit RPABC4	ECU10_1045 protein
I7L8I8	N/A	ECU06_0575 protein
I7L4H1	Transcription and mRNA export factor SUS1	ECU07_0985 protein
I7KFZ0	Uncharacterized protein	ECU09_1695 protein
I7KFX8	N/A	ECU07_1655 protein
I7L4E6	EKC/KEOPS complex subunit PCC1	ECU04_0575 protein
I7KFV3	N/A	ECU02_0355 protein
Q8SV25	Spore wall protein 9	Uncharacterized membrane protein ECU07_0530
I7KFW6	N/A	ECU04_1435 protein
Q8SVI5	Uncharacterized protein	Uncharacterized protein
I7L8J5	N/A	ECU07_0455 protein
I7JU09	SufE-/BolA domain-like protein	ECU11_0505 protein
Q8SUB0	N/A	Uncharacterized protein
A0A1T5PCQ4	N/A	ECU02_0235 protein
Q8SU90	N/A	UPF0329 protein ECU11_0030
Q8SU84	Uncharacterized protein	DUF5097 domain-containing protein
A0A1T5PD78	N/A	ECU10_0635 protein
Q8SW79	N/A	UPF0328 protein ECU03_0080
Q8SWN1	N/A	Uncharacterized protein
Q8SW86	Uncharacterized protein	UPF0329 protein ECU02_1540
Q8SW90	PRA1 family protein	Uncharacterized membrane protein ECU02_1470
Q8SW84	Uncharacterized protein	UPF0328 protein ECU03_0020
Q8SUW3	Uncharacterized protein	DUF2726 domain-containing protein
I7JTZ2	N/A	ECU02_0565 protein
Q8SUV7	Uncharacterized protein	Uncharacterized protein
Q8SU92	N/A	UPF0328 protein ECU10_1850
Q8SUB2	Uncharacterized protein	Uncharacterized protein
I7L8G0	N/A	ECU01_0295 protein
I7L8K3	N/A	ECU08_0325 protein
Q8STE6	Uncharacterized protein	UPF0329 protein ECU07_0050/ECU09_2020
I7KFZ3	N/A	ECU10_0445 protein
I7L4I6	N/A	ECU09_0575 protein
Q8STP7	U3 small nucleolar RNA-associated protein 11	UPF0325 protein YaeH
I7KFV0	N/A	ECU01_0525 protein
Q8SV33	N/A	Uncharacterized Golgi apparatus protein ECU07_0400
Q8SVF8	N/A	UPF0329 protein ECU06_0040
Q8SVE5	Uncharacterized protein	Uncharacterized protein
I7L4F8	N/A	ECU06_0415 protein
I7L4D0	N/A	ECU01_0975 protein
Q8STQ2	N/A	DUF4968 domain-containing protein
Q17Q79	N/A	ECU09_0945 protein (Sec61beta)
Q8ST30	N/A	UPF0329 protein ECU07_1890/ECU10_0010
Q8SVQ0	Uncharacterized protein	Uncharacterized protein
Q8STI4	Repressor of RNA polymerase III transcription MAF1-like	Uncharacterized protein ECU10_0060/ECU11_2080i
Q8SVP4	N/A	UPF0329 protein ECU04_1650
I7IV39	N/A	ECU06_0155 protein
Q8SUY9	N/A	DUF5727 domain-containing protein
I7JTZ3	N/A	ECU02_1395 protein
Q8SW85	N/A	UPF0328 protein ECU03_0010
I7JTZ7	N/A	ECU04_1605 protein
Q8SWN6	Uncharacterized protein	Secreted protein
Q8SW81	N/A	Uncharacterized protein
A0A1T5PD80	N/A	ECU11_1725 protein
Q8SUX9	N/A	Uncharacterized protein
Q8SU97	N/A	Uncharacterized protein
Q8SU54	N/A	Uncharacterized protein
Q8SU40	N/A	DUF2214 domain-containing protein
Q8SVP0	N/A	Uncharacterized protein
I7L8J2	eL14	ECU06_1215 protein
Q8STQ6	Uncharacterized protein	Uncharacterized protein
Q8SVG9	Uncharacterized protein	Uncharacterized protein
Q8SV57	Uncharacterized protein	UPF0329 protein ECU06_1680
Q8SV56	N/A	Uncharacterized protein ECU07_0020
Q8STZ1	Uncharacterized protein	UPF0329 protein ECU11_2090
I7L8M6	eS21	ECU11_0225 protein
Q8ST68	N/A	Conserved secreted protein
Q8STM8	Uncharacterized protein	DUF1428 domain-containing protein
Q8ST97	Uncharacterized protein	UPF0328 protein ECU01_0070/ECU01_1540/ECU02_1570/ECU04_0080/ECU08_2100
Q8STN4	Eyes absent domain-containing protein	Uncharacterized protein
Q8SVW4	WD repeat containing protein	DUF4915 domain-containing protein
Q8SU20	N/A	DUF3837 domain-containing protein
I7IV49	N/A	ECU10_0345 protein
Q8SUK8	N/A	Uncharacterized protein
Q8SUI0	Uncharacterized protein	UPF0328 protein ECU08_2060
Q8SWQ4	microsporidian dormancy factor 1 MDF1	Uncharacterized protein ECU01_0250
Q8SWP0	N/A	Uncharacterized protein ECU01_0440
Q8SWH6	Uncharacterized protein	UPF0329 protein ECU02_0060
Q8SWH4	Uncharacterized protein	UPF0329 protein ECU02_0080
A0A1T5PD09	N/A	ECU07_1523 protein
Q8SUI2	N/A	DUF5305 domain-containing protein
Q8ST81	Uncharacterized protein	UPF0328 protein ECU06_0020/ECU06_1700
Q8STB5	Uncharacterized protein	UPF0329 protein ECU01_0110/ECU01_1500/ECU08_0040
Q8STA9	Uncharacterized protein	UPF0329 protein ECU05_1680/ECU11_0050
Q8ST42	Uncharacterized protein	UPF0328 protein ECU05_1610/ECU11_0120
Q8SV54	Uncharacterized protein	UPF0329 protein ECU07_0070
Q8SV55	Uncharacterized protein	UPF0328 protein ECU07_0060
Q8SVB6	N/A	Uncharacterized protein
Q8STW5	N/A	DUF2013 domain-containing protein
Q8SVN5	N/A	Uncharacterized protein ECU05_0110
I7L8L1	N/A	ECU08_1885 protein
Q8ST94	N/A	UPF0329 protein ECU01_0100/ECU01_1510/ECU08_0030
Q8ST80	N/A	Uncharacterized protein ECU01_0010/ECU01_1600/ECU04_0010
Q8SVW7	N/A	Uncharacterized protein
Q8SUD4	ribosomal protein P1-like	Uncharacterized protein ECU10_1070
Q8SWK9	SOSS complex subunit	Uncharacterized protein
Q8SWH5	N/A	UPF0328 protein ECU02_0070
Q8SUS9	Uncharacterized protein	Uncharacterized protein
Q8SUQ1	Rad21 domain-containing protein	Uncharacterized protein
Q8SWE6	WD repeat containing protein	DUF4915 domain-containing protein
Q8SW19	DNA-binding domain-containing protein	Uncharacterized protein ECU03_1140
A0A1T5PCT8	N/A	ECU07_0862 protein
Q8SWQ3	N/A	Uncharacterized protein
Q8ST90	N/A	Uncharacterized protein ECU02_0010/ECU04_1710
Q8SVW3	N/A	Uncharacterized protein
Q8SVY8	N/A	UPF0328 protein ECU03_1620
Q8ST53	N/A	UPF0329 protein ECU01_0130/ECU01_1480/ECU08_0060
I7L8L5	Chromosome transmission fidelity protein	ECU09_0855 protein
Q8SV92	N/A	DUF4187 domain-containing protein
Q8SVN1	N/A	Uncharacterized protein
Q8SV51	Ribosomal protein L12e	Uncharacterized protein
Q8SVC6	Uncharacterized protein	DUF4203 domain-containing protein
Q8STV4	Mediator of RNA polymerase II transcription subunit	DUF2110 family protein
Q8SVY9	N/A	Uncharacterized protein ECU03_1610
Q8STN2	N/A	Uncharacterized protein
Q8SUE5	Rab-GAP TBC domain containing protein	Uncharacterized membrane protein ECU10_0880
Q8SUQ2	Uncharacterized protein	ECU08_0950 protein
Q8SWF9	GIT/Spa2 domain-containing protein	UPF0662 protein
Q8ST93	N/A	Uncharacterized protein ECU07_0030/ECU09_2040
P0CS96	N/A	UPF0328 protein ECU05_0030
Q8STN0	N/A	DUF805 domain-containing protein
Q8ST44	N/A	UPF0329 protein ECU07_1850/ECU10_0050
I7L8M2	N/A	ECU10_0355 protein
Q8STB3	Uncharacterized protein	UPF0329 protein ECU01_0120/ECU01_1490/ECU08_0050
Q8STV6	Mechanosensitive ion channel of small conductance 2	DUF2148 domain-containing protein
Q8SVN2	N/A	Uncharacterized membrane protein ECU05_0140
Q8STY9	N/A	DUF4268 domain-containing protein
Q8SVC4	Neurexin 1 beta domain-containing protein	DUF4132 domain-containing protein
Q8STY8	N/A	UPF0328 protein ECU09_0020
Q8STB2	N/A	Uncharacterized protein ECU05_1630/ECU11_0100
Q8ST79	N/A	Uncharacterized protein ECU01_0060/ECU01_1550/ECU02_1580/ECU04_0070/ ECU08_2110
Q8STN1	Uncharacterized protein	DUF5097 domain-containing protein
P0CS97	N/A	UPF0328 protein ECU10_1870
A0A1T5PCZ1	N/A	ECU02_0885 protein
Q8SWE4	N/A	DUF2240 family protein
Q8SWF8	N/A	Secreted protein
Q8SUQ3	N/A	Uncharacterized protein
Q8SWH3	N/A	UPF0328 protein ECU02_0090
Q8SWN4	N/A	Uncharacterized protein
Q8SUW4	Uncharacterized protein	DUF2987 domain-containing protein
Q8SW83	Uncharacterized protein	UPF0328 protein ECU03_0040
A0A1T5PD69	N/A	ECU11_0525 protein
Q8SUN6	a-ferlin domain containing protein	DUF4283 domain-containing protein
A0A1T5PCS9	N/A	ECU02_0425 protein
Q8SU95	N/A	UPF0328 protein ECU10_1820
Q8SVQ6	ATP-dependent RNA helicase	DUF1893 domain-containing protein
I7L8G7	N/A	ECU02_0785 protein
Q8SVP2	Uncharacterized protein	UPF0329 protein ECU04_1670
I7L8H8	N/A	ECU04_0725 protein
I7KFY8	Uncharacterized protein	ECU09_0925 protein
Q8SVH4	N/A	DUF362 domain-containing protein
Q8SVK8	Spore wall protein 26-like	Uncharacterized protein ECU05_0590
Q8SVD7	Bms1	DUF663 domain-containing protein
I7KFW3	N/A	ECU04_0925 protein
I7KFV6	N/A	ECU02_0865 protein
Q8SV35	E3 ubiquitin-protein ligase (domain-containing)	Uncharacterized RING finger protein ECU07_0330
Q8SVE2	Uncharacterized protein	Uncharacterized protein
I7KFZ5	Ubiquitin-like domain-containing protein	ECU11_0375 protein
I7L4H4	N/A	ECU08_0145 protein
Q8SVH5	Uncharacterized protein	DUF4158 domain-containing protein
Q8STP1	Rho-GAP domain-containing protein	Uncharacterized protein ECU09_1400
Q8STG8	N/A	UPF0328 protein ECU02_1590/ECU04_0060/ECU08_2120
Q8STE0	Uncharacterized protein	UPF0329 protein ECU01_0080/ECU01_1530/ECU02_1560/ECU04_0090/ECU08_0010/ECU08_2090
Q8SVP3	Uncharacterized protein	UPF0329 protein ECU04_1660
Q8SU43	BOF domain-containing protein	Uncharacterized protein
Q8SU94	N/A	Uncharacterized protein
A0A1T5PD68	N/A	ECU05_0115 protein
Q8SUT9	PCNA-domain containing protein	DUF124 domain-containing protein
Q8SWM9	Uncharacterized protein	DUF4130 domain-containing protein
A0A1T5PD83	N/A	ECU11_0575 protein
Q8SW82	N/A	Uncharacterized protein
Q8SUW5	Probable trafficking protein particle	DUF357 domain-containing protein
Q8SWN7	Ribosomal RNA small subunit methyltransferase NEP1, Emg1	Uncharacterized protein
Q8SW80	N/A	Uncharacterized protein
A0A1T5PD81	N/A	ECU11_1205 protein
Q8SWC0	N/A	Uncharacterized protein
Q8SU96	Uncharacterized protein	UPF0329 protein ECU10_1810
Q8SU82	Uncharacterized protein	DUF4708 domain-containing protein
I7L8G4	Putative proteasome assembly protein	ECU02_0215 protein
I7L8K7	PHD finger-like domain-containing protein	ECU08_0985 protein
Q8STD6	N/A	UPF0329 protein ECU07_1880/ECU10_0020
Q8ST35	N/A	UPF0328 protein ECU02_0020/ECU04_1700
Q8SVH7	N/A	Uncharacterized protein
I7KFZ7	N/A	ECU11_1065 protein
I7L4I2	Ten1	ECU08_1425 protein
I7L4E1	N/A	ECU03_1505 protein
I7KFW1	N/A	ECU04_0415 protein
I7L4D4	Uncharacterized protein	ECU02_0615 protein
